# PHYCUT: Scalable multiplex CRISPR/Cas9 editing for genome engineering in the diatom *Phaeodactylum tricornutum*

**DOI:** 10.1101/2025.10.31.685893

**Authors:** Emily E. Stuckless, Lian S. Gai, Samuel S. Slattery, Kira H. Dempsey, Tyler S. Browne, Gregory B. Gloor, David R. Edgell

## Abstract

Diatoms are globally significant microalgae that contribute ∼ 20% of oxygen production and exhibit remarkable metabolic diversity. The marine diatom *Phaeodactylum tricornutum* has emerged as a promising synthetic biology platform for bioproduction of recombinant proteins, supported by a human-like *N*-linked glycosylation pathway. However, its *α*(1,3)-linked core fucose is immunogenic in humans and thus limits biopharmaceutical applications. One hurdle to efficient genome engineering in *P. tricornutum* is the lack of a robust system for simultaneous CRISPR/Cas9 editing at multiple sites. To overcome this limitation, we develop PHYCUT (***<u>Ph</u>****aeodactylum tricornutum* Cs**<u>y</u>**4-**<u>C</u>**as9 m**<u>u</u>**ltiplex **<u>t</u>**ool), a versatile plasmid-based CRISPR/Cas9 system that uses the Csy4 endoribonuclease to process multi-guide RNA arrays. To highlight PHYCUT applications, we demonstrate multiplex editing of all three *FucT* genes responsible for *α*(1,3) fucosylation in *P. tricornutum*, yielding strains with markedly reduced fucosylation of secreted proteins. PHYCUT enables facile, multiplexed genome engineering in diatoms and provides a foundation for humanizing the *P. tricornutum* glycosylation pathway to support next-generation algal biotechnology.
