## Supplemental Tables for "PHYCUT: Scalable multiplex CRISPR/Cas9 editing for genome engineering in the diatom *Phaeodactylum tricornutum*"

### Sheet: Table S1. N-glycosylation path
	KEGG SYMBOL	KEGG NAME	KEGG NUMBER	PT ORTHOLOG UNIPROT	PT ORTHOLOG ENSEMBL	TMHMM prediction	SignalP6.0 prediction	DeepLoc2.1 prediction	length (kb)
	ALG1	beta-1,4-mannosyltransferase	K03842	B7G3V4	Phatr3_J14002	2	0	ER	1.368
	ALG2	alpha-1,3/alpha-1,6-mannosyltransferase	K03843	B7G7S6	Phatr3_J22554	1	0	ER	1.557
	ALG3	alpha-1,3-mannosyltransferase	K03845	B7FU52	Phatr3_J10976	8	0	ER	1.113
	ALG5	dolichyl-phosphate beta-glucosyltransferase	K00729	B7FZD8	Phatr3_J45980	1	0	ER	1.047
	ALG6	alpha-1,3-glucosyltransferase	K03848	B5Y5E2	Phatr3_J44117	10	0	ER	1.599
	ALG7	UDP-N-acetylglucosamine--dolichyl-phosphate N-acetylglucosaminephosphotransferase	K01001	B7FSU4	Phatr3_J9724	9	0	ER	1.383
	ALG8	alpha-1,3-glucosyltransferase	K03849	B7FW27	Phatr3_J44905	12	0	ER	1.638
	ALG9	alpha-1,2-mannosyltransferase	K03846	B7FUJ6	Phatr3_J44574	10	0	ER	1.671
	ALG10	alpha-1,2-glucosyltransferase	K03850
	ALG11	alpha-1,2-mannosyltransferase	K03844	B5Y3C6	Phatr3_J54621	2	0	ER	1.263
	ALG12	alpha-1,6-mannosyltransferase	K03847	B7FU21	Phatr3_J44425	6	1	ER	1.872
	ALG13	beta-1,4-N-acetylglucosaminyltransferase	K07432	B7FP96	Phatr3_J9427	0	0	cytoplasm	0.513
	ALG14	beta-1,4-N-acetylglucosaminyltransferase	K07441	B7G4Y9	Phatr3_J14444	0	0	ER	0.516
	DPM1	dolichol-phosphate mannosyltransferase	K00721	B7FWX4	Phatr3_J19705	0	0	ER, golgi	0.785
	DPM2	dolichol phosphate-mannose biosynthesis regulatory protein	K09658
	DPM3	dolichol-phosphate mannosyltransferase subunit 3	K09659
	STT3		K07151	B7GE38	Phatr3_J55197	10	0	ER	3.207
				B7GE39	Phatr3_J55198	10	0	ER	2.937
	OST COMPLEX	dolichyl-diphosphooligosaccharide---protein glycosyltransferase subunits	K12666, K12667, K12668, K12669, K12670, K00730, K12691, K19478, K6501, K6502, K28202
	MOGS	mannosyl-oligosaccharide glucosidase	K01228
	GANAB	mannosyl-oligosaccharide alpha-1,3-glucosidase	K05546	B7FVT3	Phatr3_EG02351	1	1	ER	3.198
	MAN1B	endoplasmic reticulum Man9GlcNAc2 1,2-alpha-mannosidase	K23741	B7G5X5	Phatr3_J52346	0	1	ER	4.032
	MAN1A	mannosyl-oligosaccharide alpha-1,2-mannosidase	K01230	B7S490	Phatr3_EG02374	1	0	golgi, ER	2.001
	MGAT1	alpha-1,3-mannosyl-glycoprotein beta-1,2-N-acetylglucosaminyltransferase	K00726	G0WVT5	Phatr3_J54844	1	0	golgi, ER	1.335
	MAN2	alpha-mannosidase II	K01231	B5Y3K7	Phatr3_J52108	1	0	golgi, lysosome/vacuole	3.378
				B7G412	Phatr3_J52248	1	1	golgi	4.362
	MGAT2	alpha-1,6-mannosyl-glycoprotein beta-1,2-N-acetylglucosaminyltransferase	K00736	B7G412	Phatr3_J52248	1	0	golgi	4.362
	B4GALT	beta-1,4-galactosyltransferase	K07966, K07967, K07968	B7G071	Phatr3_J46140	0	0	nucleus	1.086
	XYLT	glycoprotein 2-beta-D-xylosyltransferase	K03714	B7FXW3	Phatr3_J45496	0	0	ER	1.374
	FUT11/12 or	glycoprotein 3-alpha-L-fucosyltransferase	K00753	B7G035	Phatr3_J46110	See Supplementary table S3
	FUT-1 or	alpha-1,3-fucosyltransferase	K14464	B7G034	Phatr3_J46109
	FUT13	alpha-1,4-fucosyltransferase	K14412	B7G1M4	Phatr3_J54599
	HEXO1/3	hexosaminidase	K12373	B7GB18	Phatr3_J49563	0	0	cytoplasm	3.057
				B7FWD5	Phatr3_J45073	1	0	golgi	3.258

### Sheet: Table S2. FucT phylogeny
	Name	Organism	Structural prediction	Protein sequence accession	Predicted globular domain (aa)	Common name	Characterized in CAZy	BLAST query	BLAST exclusions
	HsFUT8	H. sapiens	Q9BYC5	AAB92372.2	107-575	human	yes
	HpFucT	H. pylori	O30511	AAB81031.1	1-359	helicobacter	yes
	AmFucTA	A. mellifera	Q05GU3	CAK50252.1	73-452	honeybee	yes
	AmFucTC	A. mellifera	Q05GU1	CAK50261.1	46-399	honeybee	yes
	AtFucTA	A. thaliana	Q4VWQ8	BAB02969.1	90-501	thale cress	yes
	AtFucTB	A. thaliana	Q9FX97	AAG13053.1	97-513	thale cress	yes
	AtFucTC	A. thaliana	Q0V7Y9	CAC38049.1	49-401	thale cress	yes
	BtFutB	B. taurus	Q9TQQ3	CAA10775.1	64-365	cattle	yes
	CeFut3	C. elegans	G5EFP5	CAG32978.1	63-399	nematode	yes
	CeFut1	C. elegans	G5EDR5	CAG32977.1	79-433	nematode	yes
	DrFT1	D. regio	Q9W640	BAA76706.1	97-391	zebrafish	yes
	DmFucTA	D. melanogaster	Q9VUL9	AAF49657.2	112-503	fruit fly	yes
	HsFUT4	H. sapiens	B2RMS0	AAA92977.1	184-530	human	yes
	HsFUT6	H. sapiens	B2R7V3	AAA99222.1	59-359	human	yes
	HsFUT7	H. sapiens	Q11130	AAA20468.1	44-342	human	yes
	HsFUT9	H. sapiens	Q5Q0U2	CAB41890.1	61-359	human	yes
	VrFucT	V. radiata	Q9ST51	CAB52254.1	97-510	mung bean	yes
	ZmFucT	Z. mays	Q0VH31	AAY46027.1	77-498	maize	yes
	PtFucT2	P. tricornutum	B7G034	EEC48017.1	131-770	rapphid pennate diatom	no
	PtFucT3	P. tricornutum	B7G035	EEC48018.1	121-718	rapphid pennate diatom	no
	PtFucT1	P. tricornutum	B7G1M4	EEC47535.1	93-481	rapphid pennate diatom	no
	FsFucTA	F. solaris	alphafold	GAX26917.1	182-780	rapphid pennate diatom	no	PtFucT2	all
	FcFucTA	F. crotonensis	alphafold	KAI2510857.1	141-735	arapphid pennate diatom	no	PtFucT2	-raphid pennate diatoms
	PsFucT	Parmales sp.	alphafold	GMI55410.1	36-316	sub-ochrophyta phytoplankton	no	PtFucT2	-diatoms
	PprFucT	P. provasolii	alphafold	XRB05157.1	220-517	green algae	no	PtFucT2	-diatoms
	PgFucT	P. glacialis	alphafold	CAE8603520.1	466-779	sub-SAR dinoflagellata	no	PtFucT2	-diatoms
	FsFucTB	F. solaris	alphafold	GAX21438.1	45-621	rapphid pennate diatom	no	PtFucT3	all
	NiFucT	N. inconspicua	alphafold	KAG7338519.1	37-637	rapphid pennate diatom	no	PtFucT3	all
	FcFucTB	F. crotonensis	alphafold	KAI2504984.1	94-631	arapphid pennate diatom	no	PtFucT3	-raphid pennate diatoms
	CaFucT	C. atomus	alphafold	KAL3802737.1	129-748	centric diatom	no	PtFucT3	-raphid pennate diatoms
	SsFucT	S. subsalsum	alphafold	GAB5307578.1	1-509	centric diatom	no	PtFucT3	-raphid pennate diatoms
	SrFucT	S. robusta	alphafold	CAB9509478.1	136-550	rapphid pennate diatom	no	PtFucT1	all
	TcFucT	T. californicus	A0A553PA76	XP_059096676.1	23-389	copepod	no	PtFucT1	all
	DpFucTC	D. pulex	alphafold	XP_046443115.1	17-362	water flea	no	PtFucT1	all
	DaFucT	D. australis	alphafold	KAJ8873990.1	72-419	stick insect	no	PtFucT1	-crustacea
	FcFucTC	F. crotonensis	alphafold	KAI2498837.1	1-311	arapphid pennate diatom	no	PtFucT1	diatoms

### Sheet: Table S3. P. tricornutum FucTs
	FucT copy	Ensembl ID	NCBI accession	Uniprot accession	α(1,3)-FucT domains	Annotation	Region (ASM15095v2 reference genome)	Exons	Length (aa)	DeepTMHMM prediction	DeepLoc2.1 prediction
	PtFucT1	Phatr3_J54599	XP_002180883	B7G1M4	PFAM17039, PFAM00852	Phatr2/3	10: 692,187..693,632 (+)	1	481	51-66 TM	Golgi
	PtFucT2	Phatr3_J46109	XP_002180609	B7G034	PFAM00852	Phatr2	9: 288,291..290,603 (-)	1	770	-	-
						Phatr3	9: 288,291..290,687 (-)	1	798	22-39 TM	Golgi
	PtFucT3	Phatr3_J46110	XP_002180610	B7G035	PFAM00852	Phatr2	9: 291,303..293,777 (-)	3	718	1-12 SP	-
						Phatr3	9: 291,303..293,287 (-)	2	633	-	-
						Proposed	9: 291,303..293,509 (-)	2	707	19-35 TM	Golgi

### Sheet: Table S4. FucT sgRNAs
	Vector	Guide name	Target gene	PAM location	Guide Sequence	PAM	Target strand
	pSS29	FucT2-sgRNA-sgA	PtFucT2	+1145	GGCGACGGGTCCCTTGGGTT	TGG	Non-template
		FucT2-sgRNA-sgB	PtFucT2	+1210	ATTGTGTTGACATGATCCAT	AGG	Non-template
		FucT3-sgRNA-sgC	PtFucT3	+1530	ATTACATCACAGAAAAGCTG	TGG	Template
	pPHYCUT	FucT1-sgRNA-tg	PtFucT1	+476	TATTACGGAATTCAGATACG	CGG	Non-template
		FucT2-sgRNA-tg	PtFucT2	+346	AGATTCCGGATCCAGCACTG	CGG	Non-template
		FucT3-sgRNA-tg	PtFucT3	+103	CTTTAGATGGTAGATAACAG	CGG	Non-template

### Sheet: Table S5. pSS29 strains
	Guide	Strain	PtFucT2	PtFucT3	PtFucT1
	FucT2-sgRNA-sgA	sg2A 3.2.7	-1089/WT	-	-
		sg2A 4.1.2	-568/WT	-	-
		sg2A 4.2.6	-431/WT	-	-
		sg2A 4.5.2	-349/WT	-	-
	FucT2-sgRNA-sgB	sg2B 4.1.2.1	-279/WT	-	-
		sg2B 4.2.2.2	+1/WT	-	-
	FucT3-sgRNA-sgC	sg3C 4.2	-	-19/WT	-

### Sheet: Table S6. pPHYCUT strains
	Strain	PtFucT2		PtFucT3		PtFucT1
	tg2.3	WT/WT		-5/WT		-4/WT
	tg2.7	WT/WT		-5/WT		WT
	tg2.8	WT/WT		-23/-5		-4/WT
	tg2.10	WT/WT		-5/WT		-4/WT
	tg5.4	WT	-3428		-27	large
	tg5.6	WT/WT		+1		WT/-5
	tg5.10	WT/WT		+7		WT/-2
	tg5.11	WT/WT		-14		WT/-5
	tg5.13	WT/-717		-19		WT/-25
	tg21.4	WT/WT		WT/+1		WT/WT
	tg21.5	WT	-3098/-3417		+1	-2/WT
	tg21.6	WT/WT		-21/WT		-8/WT
	tg21.7	WT/WT		WT/WT		WT/-2
	tg21.8	WT	-3417		-15	-2/WT
	tg21.9	WT	-3417		WT	-24/WT
	tg21.12	WT	-3417		-1	WT/WT
	tg21.14	WT	-3417		-15	-2/WT
	tg27.11	WT/WT		WT/-12		WT/WT

### Sheet: Table S7. Plasmids used
	Name	Description	Reference or source
	pACYC-duet	E. coli expression vector
	pPtGE34	P. tricornutum SpCas9 expression vector	Slattery et al., 2018
	pPtGE20	P. tricornutum expression vector with H4-1β Promoter and Terminator driving Sh ble	Slattery et al., 2018
	pPHYCUT	PHYCUT destination vector	This study
	pSS29	Non-multiplexing SpCas9 destination vector (no Csy4)	This study
	pPtGE27	P. tricornutum expression vector with FcpD promoter and terminator driving nat, and FcpF promoter and FcpA terminator driving Sh ble	Slattery et al., 2018
	pTA-Mob	Mobilization helper plasmid required for conjugation	Strand et al., 2014

### Sheet: Table S8. Genetic parts
	Description	Sequence (5' to 3')
	Sequence of Csy4 codon-optimized for expression in P. tricornutum	ATGGACCACTACCTCGACATTCGTCTGCGTCCCGACCCCGAATTCCCTCCTGCTCAGCTCATGTCCGTCCTCTTCGGAAAGCTCCACCAGGCCCTCGTCGCCCAGGGAGGAGACCGTATTGGAGTCTCCTTCCCCGACCTCGACGAATCCCGTTCCCGTCTCGGTGAACGCCTGCGTATTCACGCCTCCGCCGACGACCTCCGTGCTCTCCTCGCCCGTCCCTGGCTCGAAGGACTCCGTGACCACCTCCAGTTCGGAGAACCCGCCGTCGTCCCTCACCCCACCCCTTACCGTCAGGTCTCCCGTGTCCAGGCCAAGTCCAACCCCGAACGTCTCCGTCGTCGTCTCATGCGTCGTCACGACCTCTCCGAAGAAGAAGCCCGTAAGCGTATTCCCGAC…
	Sequence of P. tricornutum Nitrate Reductase promoter used to drive expression of SpCas9	CATATGCGGAAGTGACTGTAAACGAGAAGTGCACGAAGCCTTTTCTTGTGACGTCACAAACCGAACAGCCCTACGTGGCGTGCGACTTTCCGGCACTTTGGATATCGTTGCCCTATATGTATTGGGTGTATACATGTCGTATTCCAACTACGACAGAAAACAGTCAGTTACGGGTATTCGAACTTCCGGCACCTGCAGCGAGGAGTTTTGTGTCCGTCGCACATCCTCCGTGCTTTCGGCACCTACGTAGGCGGCAAACTTCCTGCCTTCCGCCCGCCTTGCGGCATTCCGGCTCCGGGCCAGAATTGCCCGGGTGTTCACAATTTTGCCTCCTCACGAAAAAACGTTCTACTTTGTATTTTGGTCGGGTTTCGGATCCTTCCAGCAACCATTCTCATT…
	g-block insert to clone sgRNA-FucT2-tg into PHYCUT-FucT array	GCGCGCGGTCTCATCGAGAGATTCCGGATCCAGCACTGGTTTTAGAGCTAGAAATAGCAAGTTAAAATAAGGCTAGTCCGTTATCAACTTGAAAAAGTGGCACCGAGTCGGTGGTGCCGAGACCC
	g-block insert to clone sgRNA-FucT3-tg into PHYCUT-FucT array	CGGTCTCTGTGCGTTCACTGCCGTATAGGCAGCTTTAGATGGTAGATAACAGGTTTTAGAGCTAGAAATAGCAAGTTAAAATAAGGCTAGTCCGTTATCAACTTGAAAAAGTGGCACCGAGTCGGTGCCATGGAGACCC
	g-block insert for sgRNA-HIS in HIS/UMPS/APT array	GCGCGCGGTCTCATCGAGTACTACAGCCGTTCCCGGAAGTTTTAGAGCTAGAAATAGCAAGTTAAAATAAGGCTAGTCCGTTATCAACTTGAAAAAGTGGCACCGAGTCGGTGGTGCAGAGACCC
	g-block insert for sgRNA-UMPS in HIS/UMPS/APT array	CGGTCTCAGTGCGTTCACTGCCGTATAGGCAGATTTTGTTGGATGTCAAGCGGTTTTAGAGCTAGAAATAGCAAGTTAAAATAAGGCTAGTCCGTTATCAACTTGAAAAAGTGGCACCGAGTCGGTGCCATAGAGACCC

### Sheet: Table S9. Oligos used
	Name	Sequence (5' to 3')	Description	Use
	DE4369	CTAATGAGTGAGCTAACTTACATTAATTGCGTTGCGCTCAGATCGTCTTGCCTTGCTCGT	Fwd OriT with pACYC homology	Making pSS29 and pPHYCUT destination plasmids
	DE5334	TTCGTGCACTTCTCGTTTACAGTCACTTCCGCATATGCATAAGAACACCTTTGGTGGAGG	Rev CAH with NR promoter homology
	DE5318	CATATGCGGAAGTGACTGTAAACGAGAAG	Fwd Nitrate Reductase promoter
	DE5319	CGTTCGCACAAGTGGTGACTTTG	Rev Nitrate Reductase promoter
	DE5335	ACCATTCTCATTCAAAGTCACCACTTGTGCGAACGATGGCCTCTAGAATGGACTATAAGG	Fwd diaSpCas9 with NR promoter homology
	DE4370	AAAACCCCTCAAGACCCGTTTAGAGGCCCCAAGGGGTTATGCAGAAAAGTTCGTCGAGCC	Rev U6 terminator with pACYC homology
	DE4371	TCGAATCTAAAATCGCCATGGGCTCGACGAACTTTTCTGCATAACCCCTTGGGGCCTCTA	Fwd pACYC with U6 terminator homology
	DE4372	GCTGGTGAAGTACATCACCGACGAGCAAGGCAAGACGATCTGAGCGCAACGCAATTAATG	Rev pACYC with OriT homology
	DE6098	TGTTGTTGGCGCGGAGGAGTGTACCCGTTTCCCGGGAAAATCTTCCGCTGCATAACCCTG	Rev OriT with H4-1B promoter homology (removes BsaI site)
	DE6099	GCTATAATGACCCCGAAGCAGGGTTATGCAGCGGAAGATTTTCCCGGGAAACGGGTACAC	Fwd H4-1B promoter with OriT homology (removes BsaI site)
	DE6100	GTCCATACCGACTTTACGCTTCTTCTTGGGCATGTTGGCTGTTGTTTGTTTTCGGTATTG	Rev H4-1B promoter with Csy4 and SV40 NLS homology
	DE6101	AACAGCCAACATGCCCAAGAAGAAGCGTAAAGTCGGTATGGACCACTACCTCGACATTCG	Fwd Csy4 with H4-1B promoter and SV40 NLS homology
	DE6102	CGGGGAAGGAGACTCCAATACGATCTCCTCCCTGGGCGAC	Rev Csy4 internal (removed BsaI site at D38)
	DE6103	GTCGCCCAGGGAGGAGATCGTATTGGAGTCTCCTTCCCCG	Fwd Csy4 internal (removed BsaI site at D38)
	DE6104	CTTGGCCTGGACACGGGAAACCTGACGGTAAGGGGTGG	Rev Csy4 internal (removed BsaI site at V100)
	DE6105	CCACCCCTTACCGTCAGGTTTCCCGTGTCCAGGCCAAG	Fwd Csy4 internal (removed BsaI site at V100)
	DE6106	TAAAGACGAGCAACAAAGTCGAGGATCAAGCGCAAGCTTAGAACCAGGGGACGAATCCTC	Rev Csy4 with H4-1B terminator homology
	DE6107	TGCTACGGACTCTCCAAGGGAGGATTCGTCCCCTGGTTCTAAGCTTGCGCTTGATCCTCG	Fwd H4-1B terminator with Csy4 homology
	DE6108	GGACTGCGTGAGTTTGGAAAAGGTCTATCGCAGGGAGCCGATTAGCAACAGAGAATGAAG	Rev H4-1B terminator with 40S promoter homology
	DE6858	CCATGTTCACTGCCGTATAGGCAGTATTACGGAATTCAGATACG	FucT1-sgRNA-tg with Csy4 top strand ccat	FucT array
	DE6859	AAACCGTATCTGAATTCCGTAATACTGCCTATACGGCAGTGAAC	FucT1-sgRNA-tg with Csy4 bottom strand aaac
	DE6281	CCATGTTCACTGCCGTATAGGCAGAAGCGTGGAATGCCTTTGAA	APT-sgRNA-g1 with Csy4 top strand ccat	HIS/UMPS/APT array
	DE6282	AAACTTCAAAGGCATTCCACGCTTCTGCCTATACGGCAGTGAAC	APT-sgRNA-g1 with Csy4 bottom strand aaac
	DE6762	TCGAGAAGCGTGGAATGCCTTTGAA	APT-sgRNA-g1 top strand tcgag	APT-sgRNA-g1 alone
	DE6763	AAACTTCAAAGGCATTCCACGCTTC	APT-sgRNA-g1 bottom strand aaac
	DE7970	TCGAGCGTCAATGATCAGAACCCGG	APT-sgRNA-g2 top strand aaac	APT-sgRNA-g2 alone
	DE7971	AAACCCGGGTTCTGATCATTGACGC	APT-sgRNA-g2 bottom strand
	DE7972	CGGTCTCATCGAGAAGCGTGGAATGCCTTTGAA	Fwd PCR APT-sgRNA-g1 tcgag	APT-sgRNA-g1 and g2 array
	DE7973	GGGTCTCGATCTGCACCGACTCGGTGC	Rev PCR sgRNA scaffold atct
	DE7974	AGATGTTCACTGCCGTATAGGCAGCGTCAATGATCAGAACCCGG	APT-sgRNA-g2 with Csy4 top strand agat
	DE7975	AAACCCGGGTTCTGATCATTGACGCTGCCTATACGGCAGTGAAC	APT-sgRNA-g2 with Csy4 bottom strand aaac
	DE7976	CGGTCTCATCGAGATTTTGTTGGATGTCAAGCGG	Fwd PCR UMPS-sgRNA tcgag	APT-sgRNA-g1 and UMPS-sgRNA arrays
	DE7977	AGATGTTCACTGCCGTATAGGCAGATTTTGTTGGATGTCAAGCG	UMPS-sgRNA with Csy4 top strand agat
	DE7978	AAACCGCTTGACATCCAACAAAATCTGCCTATACGGCAGTGAAC	UMPS-sgRNA with Csy4 bottom strand aaac
	DE7988	AGATGTTCACTGCCGTATAGGCAGAAGCGTGGAATGCCTTTGAA	APT-sgRNA-g1 with Csy4 top strand agat
	DE8569	TCGAGATCCTCGGACGACTACACGA	APT-sgRNA-g3 top strand tcgag	APT-sgRNA-g3 alone
	DE8570	AAACTCGTGTAGTCGTCCGAGGATC	APT-sgRNA-g3 bottom strand aaac
	DE8579	AGATGTTCACTGCCGTATAGGCAGATCCTCGGACGACTACACGA	APT-sgRNA-g3 with Csy4 top strand agat	APT-sgRNA-g1 and g3 array
	DE8580	AAACTCGTGTAGTCGTCCGAGGATCTGCCTATACGGCAGTGAAC	APT-sgRNA-g3 with Csy4 bottom strand aaac
	DE8599	CGGTCTCACGTAGTTCACTGCCGTATAGGCAGAAGCGTGGAATGCCTTTGAAGTTTTAGAGCTAGAAATAGCAAGTTAAA	APT-sgRNA-g1 top strand cgta	Oligos used to make guide-tiling sgRNA array inserts by second-strand synthesis
	DE8564	CGGTCTCATCGAGACTCCTCATGGGGCTAATCTGTTTTAGAGCTAGAAATAGCAAGTTAA	HsCFTR-g1 top strand tcgag
	DE8565	CGGTCTCATCGAGACTCCCAGATTAGCCCCATGGTTTTAGAGCTAGAAATAGCAAGTTAA	HsCFTR-g2 top strand tcgag
	DE8566	CGGTCTCATCGAGTTACAGGCGTCTGCCTTCTGGTTTTAGAGCTAGAAATAGCAAGTTAA	HsCFTR-g3 top strand tcgag
	DE8567	CGGTCTCATCGAGATTCCTTTGATTAGTGCATAGTTTTAGAGCTAGAAATAGCAAGTTAA	HsCFTR-g4 top strand tcgag
	DE8602	CGGTCTCATGACGTTCACTGCCGTATAGGCAGACTCCTCATGGGGCTAATCTGTTTTAGAGCTAGAAATAGCAAGTTAAA	HsCFTR-g1 top strand tgac
	DE8604	CGGTCTCAATTGGTTCACTGCCGTATAGGCAGACTCCCAGATTAGCCCCATGGTTTTAGAGCTAGAAATAGCAAGTTAAA	HsCFTR-g2 top strand attg
	DE8606	CGGTCTCACACTGTTCACTGCCGTATAGGCAGTTACAGGCGTCTGCCTTCTGGTTTTAGAGCTAGAAATAGCAAGTTAAA	HsCFTR-g3 top strand cact
	DE8598	CGGTCTCATACGGCACCGACTCGGTGCCACTTTTTCAAGTTGATAACGGACTAGCCTTATTTTAACTTGCTATTTCTAGC	sgRNA bottom strand tacg
	DE8600	CGGTCTCAATCTGCACCGACTCGGTGCCACTTTTTCAAGTTGATAACGGACTAGCCTTATTTTAACTTGCTATTTCTAGC	sgRNA bottom strand atct
	DE8601	CGGTCTCAGTCAGCACCGACTCGGTGCCACTTTTTCAAGTTGATAACGGACTAGCCTTATTTTAACTTGCTATTTCTAGC	sgRNA bottom strand gtca
	DE8603	CGGTCTCACAATGCACCGACTCGGTGCCACTTTTTCAAGTTGATAACGGACTAGCCTTATTTTAACTTGCTATTTCTAGC	sgRNA bottom strand caat
	DE8605	CGGTCTCAAGTGGCACCGACTCGGTGCCACTTTTTCAAGTTGATAACGGACTAGCCTTATTTTAACTTGCTATTTCTAGC	sgRNA bottom strand agtg
	DE3565	GACACGCCAAGTATTCATTG	U6 promoter sgRNA sequencing primer	Screening/sequencing primers
	DE6581	CTCCGCCCATTCTTATCCATGTTG	(F1) Fwd APT-sgRNA-g1 screening primer
	DE6582	GGACCCAGGACAAACCCACG	(R1) Rev APT-sgRNA-g1 screening primer
	DE8190	GAAAGTGGGTTGGCCAGCG	(F2) Fwd APT-sgRNA-g2/3 screening primer
	DE8191	CGGGAGATCCGCTTTGTTGG	(R2) Rev APT-sgRNA-g2/3 screening primer
	DE3724	GACGAAGTGTCTACTCACAGACAGC	Fwd UMPS-sgRNA screening primer
	DE3725	TCCCATCAGTGGTGAAAGCG	Rev UMPS-sgRNA screening primer
	DE7136	GGGCGACGACACTCTCACAG	Fwd FucT2-sgRNA-tg 500bp screening primer
	DE5628	CACGTCTCCCACGAAGCGCC	Rev FucT2-sgRNA-tg 500bp screening primer
	DE7138	GACCACGGAATAGGCGCAAC	Fwd FucT3-sgRNA-tg 500bp screening primer
	DE7139	CAGTCGAAAAGTACGCGGACC	Rev FucT3-sgRNA-tg 500bp screening primer
	DE7142	CGGACGCTCCGCTCAAAC	Fwd FucT1-sgRNA-tg 500bp screening primer
	DE7143	GAAAGGCAGGGGGTTGACG	Rev FucT1-sgRNA-tg 500bp screening primer
	DE7141	CCAGTAAGGCGGATCCAAAGC	Fwd FucT1-sgRNA-tg 3kb screening primer
	DE7144	GGCAGGAAACGCTGTTGGC	Rev FucT1-sgRNA-tg 3kb screening primer
	DE5845	CGTTTAGCCACCGCCCACCG	Fwd FucT3-sgRNA-sgC screening primer
	DE5846	ATTGACCGCTATTACGCCACCAC	Rev FucT3-sgRNA-sgC screening primer
	DE5847	GTCTCGGCAAAGGCCCAGCG	Fwd FucT2-sgRNA-sgA/B screening primer
	DE5848	GGCAAAGATCTGGTGATTGCTGGC	Rev FucT2-sgRNA-sgA/B screening primer
	DE7017	TTCCGGGAACGGCTGTAGTA	5' biotin labeled probe complementary to HIS-sgRNA	Northern blot detection of Csy4-processed array
	HIS-sgRNA	GTACTACAGCCGTTCCCGGAAGTTTTAGAGCTAGAAATAGCAAGTTAAAATAAGGCTAGTCCGTTATCAACTTGAAAAAGTGGCACCGAGTCGGTGGTGCGTTCACTGCCGTATAGGCAG	HIS-sgRNA positive control ssDNA
